# WHIRLY1 regulates aliphatic glucosinolate biosynthesis in early seedling development of Arabidopsis

**DOI:** 10.1101/2024.04.12.589156

**Authors:** Linh Thuy Nguyen, Pinelopi Moutesidi, Jörg Ziegler, Anike Glasneck, Solmaz Khosravi, Steffen Abel, Götz Hensel, Karin Krupinska, Klaus Humbeck

## Abstract

WHIRLY1 belongs to a family of plant-specific transcription factors capable of binding DNA or RNA in all three plant cell compartments that contain genetic materials. In *Arabidopsis thaliana*, WHIRLY1 has been studied at the later stages of plant development, including flowering and leaf senescence, as well as in biotic and abiotic stress responses. In this study, *WHIRLY1* knock-out mutants of *A. thaliana* were prepared by CRISPR/Cas9 to investigate the role of AtWHIRLY1 during early seedling development. The loss-of-function of *WHIRLY1* in 5-day-old seedlings did not cause differences in the phenotype and the photosynthetic performance of the emerging cotyledons compared to the wild type. Nevertheless, comparative RNA sequencing analysis revealed that the knock-out of *WHIRLY1* affected the expression of a small but specific set of genes during this critical phase of development. About 110 genes were found to be significantly deregulated in the knockout mutant, wherein several genes involved in the early steps of aliphatic glucosinolate (aGSL) biosynthesis were suppressed compared to wild type plants. The downregulation of these genes in *WHIRLY1* knock-out line led to a decreased GSL contents in seedlings and in seeds. We also examined myrosinase activity during seed-seedling transition and showed that the reduction in aGSL biosynthesis is the main reason for lowering aGSL content in young seedlings. The results suggest that AtWHIRLY1 plays a role in regulating aliphatic glucosinolate biosynthesis during early seedling development.

**Significance statement:** WHIRLY1 functions in several aspects of plant development and stress responses, however little is known about its involvement in young seedling development. Here we show that in this stage, WHIRLY1 specifically regulates expression of genes encoding enzymes in the early steps of aliphatic glucosinolate biosynthesis pathway, leading to a reduction in glucosinolate content in the *WHIRLY1* knock-out seedlings.
