## Supplementary material for "WHIRLY1 regulates aliphatic glucosinolate biosynthesis in early seedling development of Arabidopsis": Table S

### Sheet: Table S1
Table S1. Summary of RNA-seq library quality control
Sample	WT_ct_1	WT_ct_2	WT_ct_3	why1_ct_1	why1_ct_2	why1_ct_3
Raw reads	24258106	19246368	21534927	24913730	21706075	20030280
Clean reads	23610330	18821582	21059695	24365409	21407189	19596839
Raw bases	7.3G	5.8G	6.5G	7.5G	6.5G	6.0G
Clean bases	7.1G	5.6G	6.3G	7.3G	6.4G	5.9G
Error rate	0.03	0.03	0.03	0.03	0.03	0.03
Q30	91.61	91.68	91.76	91.82	94.09	91.48
GC content	47.45	47.53	47.3	45.71	47.01	46.45
Total mapping rate	0.97	0.97	0.97	0.62	0.86	0.81
Uniquely mapping rate	0.93	0.93	0.92	0.6	0.82	0.78
Multiple mapping rate	0.04	0.04	0.04	0.02	0.03	0.03
Percentage of reads mapped to exon	0.979	0.979	0.9699	0.9762	0.9765	0.9786
Percentage of reads mapped to intron	0.004	0.0033	0.0038	0.0033	0.0032	0.004
Percentage of reads mapped to intergenic region	0.017	0.0177	0.0264	0.0205	0.0203	0.0174

### Sheet: Table S2
Table S2. Differentially expressed genes (DEGs) between 5-day-old WHIRLY1 knock-out mutant and WT seedlings.
Genes involved in different pathways are denoted by different colors, in which green resembles biotic stress response (1), orange, abiotic response (2), blue, developmental process (3), and yellow, RNA metabolism (4).
gene_id	gene_name	l2FC	1	2	3	4	gene_description
AT1G17810	TIP3-2	-5.75			x		BETA-TIP. Involved in transmembrane water transport
AT4G35590	RKD5	-5.62					Protein RKD5
AT1G17380	JAZ5	-4.99	x		x		Protein TIFY 11A
AT3G03200	NAC045	-4.92					NAC045
AT4G09030	AGP10	-4.9	x				Classical arabinogalactan protein 10
AT5G59320	LTP3	-4.8		x	x		Lipid-transfer protein 3, inlvolved in lipid transport
AT5G35375	-	-4.77			x		Transmembrane protein. Act upstream or within of seed development
AT1G14410	WHY1	-4.42	x	x	x		Single-stranded DNA-binding protein WHY1, chloroplastic
AT5G08760	STMP8	-3.16	x	x			Secreted peptide which functions in plant growth and pathogen defense.
AT3G28007	SWEET4	-3.08			x		Bidirectional sugar transporter SWEET4
AT3G06355	-	-3.05					long_noncoding_rna
AT5G38565	-	-2.96	-	-			Probable FBD-associated F-box protein At5g38565
AT1G16410	CYP79F1	-2.84	x				Dihomomethionine N-hydroxylase
AT1G03920	NDR2	-2.3			x		Non-specific serine/threonine protein kinase, involved in pollen development
AT4G33330	PGSIP3	-2.28			x		Encodes a glucuronyltransferase responsible for the addition of GlcA residues onto xylan and for secondary wall deposition
novel.44	-	-2.08	-	-			PF05699:hAT family C-terminal dimerisation region|PF14372:Domain of unknown function (DUF4413)
AT3G09040	MEF12	-1.94			x	x	Pentatricopeptide repeat (PPR) superfamily protein, involved in RNA metabolism
AT4G13770	CYP83A1	-1.89	x	x			Encodes a cytochrome p450 enzyme that catalyzes the initial conversion of aldoximes to thiohydroximates in the synthesis of glucosinolates not derived from tryptophan. Also has a role in auxin homeostasis.
AT5G23010	MAM1	-1.82	x	x			methylthioalkylmalate synthase 1
AT3G19710	BCAT4	-1.77	x	x			Methionine aminotransferase BCAT4
AT4G12030	BASS5	-1.76	x	x	x		Required for the biosynthesis of methionine-derived glucosinolates. Involved in the transport of 2-keto acids between chloroplasts and the cytosol
AT5G03090	MTO1	-1.7					Mto 1 responding down protein. Act upstream or within macromolecule biosynthetic process, highly expressed in endosperm
AT1G16400	CYP79F2	-1.63	x				Encodes cytochrome P450 CYP79F2. Hexahomomethionine N-hydroxylase
AT3G02020	AK3	-1.61			x		Aspartokinase 3, chloroplastic. Involved in amino acid biosynthesis
AT2G43100	IPMI2	-1.59	x		x		IPMI2. Small subunit, which together with IPMI SSU2, IPMI SSU3 and IPMI LSU1, is a member of heterodimeric isopropylmalate isomerase (IPMI). Together with IPMI SSU3 participates in the Met chain elongation pathway. Involved in amino acid biosynthesis
AT3G16700	FAHD1B	-1.57					Fumarylacetoacetate hydrolase homolog b
AT3G58990	IPMI1	-1.57	x		x		3-isopropylmalate dehydratase small subunit 2. Small subunit, which together with IPMI SSU1, IPMISSU2 and IPMI LSU1, is a member of heterodimeric isopropylmalate isomerase (IPMI). Together with IPMI SSU3 participates in the Met chain elongation pathway. Involved in amino acid biosynthesis
AT3G15351	-	-1.48			x	x	P53/DNA damage-regulated protein
AT3G58840	PMD1	-1.45			x		Peroxisomal and mitochondrial division factor 1. Involved in the morphogenesis and proliferation of peroxisomes and mitochondria
AT1G62560	FMOGS-OX3	-1.43	x				Flavin-containing monooxygenase FMO GS-OX3
AT5G26270	-	-1.34	x	x			transmembrane protein
AT1G78370	GSTU20	-1.34		x			Glutathione S-transferase U20
AT4G15030	-	-1.33					Folate-sensitive fragile site protein, involved in dephosphorylation
AT5G46740	UBP21	-1.26			x		Ubiquitin carboxyl-terminal hydrolase 21, act upstream of or within DNA repair
AT3G24420	DLK2	-1.25		x			Alpha/beta-Hydrolases superfamily protein; DLK2 is a divergent member of the DWARF14 family in stringolactone signaling
AT4G05400	ML40	-1.25			x		ribosomal protein ML40, copper ion binding protein
AT5G14200	IMD1	-1.24	x		x		3-isopropylmalate dehydrogenase. Involved in amino acid biosynthesis
AT1G80190	PSF1	-1.18			x		partner of SLD five 1, Similar to the PSF1 component of GINS complex, which in other organism was shown to be involved in the initiation of DNA replication.
AT2G46650	CYTB5-C	-1.12	x				Cytochrome B5 isoform C
AT1G17870	EGY3	-1.09		x			S2P-like putative metalloprotease EGY3. Mediates chloroplastic ROS homeostasis and promotes retrograde signaling in response to salt stress.
AT4G01935	-	-1.06		x			insulin-induced protein
AT1G02330	CSU2	-1.04		x	x	x	Encodes a nuclear coiled-coil domain-containing protein. Involved in RNA splicing, nuclear speck
AT4G07820	-	1					CAP (Cysteine-rich secretory proteins, Antigen 5, and Pathogenesis-related 1 protein) superfamily protein.
AT5G11250	BNT1	1.03	x				Disease resistance protein (TIR-NBS-LRR class), Encodes an atypical TIR-NBS-LRR protein that is involved in stress responses. Loss of function alleles overproduce stress hormones JA,SA, ABA, and ET
AT1G13260	RAV1	1.07	x	x	x		AP2/ERF and B3 domain-containing transcription factor RAV1 which is upregulated in response to low temperature. It contains a B3 DNA binding domain. It has circadian regulation and may function as a negative growth regulator
AT5G64110	PER70	1.1		x			Peroxidase
AT5G13270	RARE1	1.1			x	x	Encodes RARE1 (Required for accD RNA Editing 1), a trans-factor essential for C-to-U editing of the chloroplast accD transcript. RARE1 carries 15 PPR (pentatricopeptide repeat) motifs, an E/E+ and a DYW domain (C-terminal tripeptide).
AT3G03870	-	1.11	x	x			transmembrane protein
AT2G15960	-	1.11		x			Expressed decreased in response to proline. Highly expressed in senescence leaves.
AT5G54980	CASPL2D1	1.12	x		x	x	CASP-like protein Involved in RNA metabolism
AT4G07950	-	1.12			x	x	DNA-directed RNA polymerase subunit
AT1G15920	CAF1H	1.16			x	x	CCR4-associated factor 1 homolog 2, deanenylase mRNA
AT1G69690	TCP15	1.16			x		AtTCP15 is involved in the regulation of endoreduplication. Modulates GA-dependent stamen filament elongation by direct activation of SAUR63 subfamily genes through conserved target sites in their promoters. Promotes together with TCP8, 14 and 7 endoreduplication-dependent cell expansion in leaf.
AT3G54940	-	1.17			x		Papain family cysteine protease
AT3G21370	BGLU19	1.2					Beta-glucosidase 19
AT3G23150	ETR2	1.23		x			Ethylene receptor 2
AT3G09830	PCRK1	1.25	x				Serine/threonine-protein kinase PCRK1, a member of subfamily VIIa of the receptor-like cytoplasmic kinases (RLCKs). It contributes to pattern-triggered immunity in response to P. syringae.
AT5G14410	-	1.26					unknown protein; Ha.
AT1G73120	-	1.27		x			F-box/RNI superfamily protein; response to oxidative stress
AT5G47060	-	1.33		x			Putative uncharacterized protein
AT3G58850	PAR2	1.36			x		Encodes PHYTOCHROME RAPIDLY REGULATED2 (PAR2), an atypical basic helix-loop-helix (bHLP) proteinActs in the nucleus to control plant development and as a negative regulator of shade avoidance response. Functions as transcriptional repressor of auxin-responsive genes SAUR15 (AT4G38850) and SAUR68 (AT1G29510).
AT1G62422	-	1.36	x				F2401.15
AT5G44120	CRA1	1.41			x		12S seed storage protein CRA1. Protein is tyrosine-phosphorylated and its phosphorylation state is modulated in response to ABA in Arabidopsis thaliana seeds.
AT1G11950	-	1.43			x		Transcription factor jumonji (JmjC) domain-containing protein, part of Set1C/COMPASS complex in histone modification
AT4G37220	-	1.54					Cold-regulated 413 plasma membrane protein 4
AT3G21380	-	1.68					Mannose-binding lectin superfamily protein.
AT5G01740	-	1.71		x			AT5g01740/T20L15_10
AT5G35480	-	1.75					At5g35480
AT5G59940	-	1.77					Cysteine/Histidine-rich C1 domain family protein
AT1G07135	-	1.87	x	x			glycine-rich protein
AT4G16000	-	1.92					Uncharacterized protein At4g16000
AT3G46720	UGT76E5	2.07			x		UDP-glycosyltransferase 76E5, involved in root morphogenesis
AT5G45820	CIPK20	2.11			x		CBL-interacting serine/threonine-protein kinase 20 comprised of an N-terminal kinase catalytic domain similar to SNF1/AMPK and a unique C-terminal regulatory domain.
AT2G27380	EPR1	2.12			x		Proline-rich extensin-like protein EPR1, encodes an extensin like gene involved in seed germination
AT1G15870	-	2.22					Mitochondrial glycoprotein family protein
AT1G30040	GA2OX2	2.3		x	x		Gibberellin 2-beta-dioxygenase 2 acts on C-19 GA. Gene is induced in reponse to cytokinin and KNOX activity
AT3G15540	IAA19	2.35			x		Auxin-responsive protein
AT2G01008	-	2.51			x	x	Maternal effect embryo arrest 38
AT2G41260	M17	2.56			x		M17, involved in seed maturation
AT5G50550	-	2.57			x		Transducin/WD40 repeat-like superfamily protein, involved in protein secretion, regulation of COPII vesicle coating
AT4G14590	DSP2	2.87			x		DEFECTIVE IN SNRNA PROCESSING 2, DSP2, Embryo defective 2739
AT1G76800	VTL2	3.13			x		Vacuolar iron transporter homolog 2. The gene encodes nodulin-like2 whose transcript abundance was repressed under conditions of Fe-deficient growth.
AT4G14980	-	3.25			x		Cysteine/Histidine-rich C1 domain family protein. Involved in cell cycle
AT4G09200	-	3.47			x		SPla/RYanodine receptor (SPRY) domain-containing protein.. Involved in cytoskeleton organization
AT4G33280	-	3.62					AP2/B3-like transcriptional factor family protein
AT3G11840	PUB24	3.68	x				E3 ubiquitin-protein ligase PUB24 that acts as a negative regulator of PAMP-triggered immunity.
AT5G58750	PRISE	3.68	x		x		Putative PRISE (progesterone 5β-reductase and/or iridoid synthase-like 1,4-enone reductases).
AT5G08150	SOB5	3.7					SOB5, SUPPRESSOR OF PHYTOCHROME B 5
AT4G25140	OLEO1	3.72		x	x		Encodes oleosin1, a protein found in oil bodies, involved in seed lipid accumulationFunctions in freezing tolerance of seeds.
AT5G45340	CYP707A3	3.87		x	x		Abscisic acid 8'-hydroxylase 3, involved in ABA catabolism. Gene involved in postgermination growth. Plant P450 CYP707A3, ABA 8'-hydroxylase, binds enantioselectively (+)-ABA but not (-)-ABA, whereas the enzyme binds both enantiomers of AHI1 (a structural ABA analogue used as ABA 8'-hydroxylase competitive inhibitor).
AT4G22410	-	4.3			x	x	U4/U6.U5 tri-snRNP-associated-like protein.
AT4G28520	CRC	4.82			x		12S seed storage protein CRC that is tyrosine-phosphorylated and its phosphorylation state is modulated in response to ABA in Arabidopsis thaliana seeds.
AT4G29570	CDA8	4.95			x		Cytidine deaminase 8
AT3G05945	DEG5	4.97					long_noncoding_rna
AT1G64795	-	5.21					-
AT3G03850	SAU26	5.29		x	x		SAUR-like auxin-responsive protein family.,
AT5G11930	GrxC10	5.46	x	x	x		Encodes a member of the CC-type glutaredoxin (ROXY) family that has been shown to interact with the transcription factor TGA2. Involved in Fe-S cluster assembly
AT4G04835	-	5.61					microRNA ath-MIR841b precursor.
AT3G16160	TCX8	5.64					Protein tesmin/TSO1-like CXC 8, TCX8 is a transcriptional regulatory protein. It binds the LOX2 promoter and represses its expression.
AT1G45616	AtRLP6	5.74					Receptor-like protein 6
AT4G22940	-	5.8					Protein kinase superfamily protein
AT5G66815	CEP5	5.83			x		Counteracts auxin effects by stabilizing AUX/IAA transcriptional repressors. Impact on abiotic stress processes and root development
AT3G47180	CTL16	5.9			x		RING/U-box superfamily protein. Involved in ubiquitination and tissue developement
novel.187	-	5.91					-
AT3G05955	-	5.95					long_noncoding_rna
AT1G03880	CRB	6.01			x		CRU2, Protein is tyrosine-phosphorylated and its phosphorylation state is modulated in response to ABA in seeds.
AT1G37150	HCS2	6.03					Encode a biotin protein ligase / holocarboxylase synthetase (HCS), hcs2 mutants do not show a decrease in HCS activity.
AT1G52855	-	6.3		x			At1g52855
AT1G78720	-	6.31					SecY protein transport family protein.
AT2G06995	-	6.43					long_noncoding_rna
AT5G52545	-	6.49			x	x	RNA-binding protein-like RNA recognition motif protein.
AT5G43530	RAD5B	6.58			x		DNA repair protein RAD5B, Helicase protein with RING/U-box domain-containing protein.
AT3G32047	-	6.96					Cytochrome P450 superfamily protein
AT2G11405	-	7.23					transmembrane protein.
AT1G75945	-	8		x	x	x	acts upstream of or within RNA metabolic process, response to heat

### Sheet: Table S3
Table S3. GSL contents in 5-day-old why1-5 knock-out and wild type seedlings
The glucosinolate profiles (nmol/mg FW) of the wildtype Col-0 and the knock-out why1 mutant seedlings five days after germination, initially grown in 15 µE/m2s continuously light, 22 ± 2°C. The metabolite concentrations were determined by LC-MS/MS. Descriptive statistics of each biological replicate includes mean, standard deviation (SD), p-value of Student's t-test between why1-5 and wild type s…
	GSL	Genotype	Mean	SD	p-value	summary
Indole GSL	I3M	WT	0.680779	0.077029	0.393198	n.s.
		why1	0.745027	0.0872676
	4MOI3M	WT	0.103149	0.0101015	0.623705	n.s.
		why1	0.113816	0.0333156
benzenic GSL	2-PE	WT	0.00542481	0.00181103	0.13259	n.s.
		why1	0.00310047	0.00113313
short-chain aliphatic GSL	3MSOP	WT	0.0050055	0.00107544	0.94499	n.s.
		why1	0.00515185	0.00328037
	3MTP	WT	0.0180865	0.00357611	0.004497	**
		why1	0.0059657	0.000692785
	4MSOB	WT	0.487018	0.0394635	0.030532	*
		why1	0.336712	0.068896
	4MTB	WT	5.0367	0.781586	0.0145834	*
		why1	2.92128	0.423182
	5MSOP	WT	0.00774822	0.00207632	0.458999	n.s.
		why1	0.00550223	0.00528479
	5MTP	WT	0.526782	0.0941192	0.0467115	*
		why1	0.354965	0.0457873
long-chain aliphatic GSL	6MSOH	WT	0.0139012	0.00135984	0.174917	n.s.
		why1	0.0112279	0.00246076
	6MTH	WT	0.199016	0.0331316	0.15665	n.s.
		why1	0.162969	0.013724
	7MSOH	WT	0.0818081	0.0109124	0.235375	n.s.
		why1	0.0698881	0.00999146
	7MTH	WT	1.09579	0.148727	0.11278	n.s.
		why1	0.906259	0.0643928
	8MSOO	WT	0.210993	0.0692056	0.338391	n.s.
		why1	0.163388	0.0311614
	8MTO	WT	1.74204	0.248145	0.158259	n.s.
		why1	1.46354	0.126348
embryo-synthesized GSL	3-BZOP	WT	0.491299	0.087107	0.22648	n.s.
		why1	0.413519	0.03623

### Sheet: Table S4
Table S4. GSL contents in the why1-5 knock-out and wildtype seeds
The glucosinolate profiles (nmol/mg FW) in dry seeds determined by LC-MS/MS. Descriptive statistics of each biological replicate includes mean, standard deviation (SD), p-value of Student's t-test between why1-5 and wildtype samples.
	GSL	Genotype	Mean	SD	p-value	summary
Indole GSL	I3M	WT	5.67967	0.257414	0.210182	n.s.
		why1	5.48206	0.344143
	4MOI3M	WT	0.0453709	0.0126497	0.378794	n.s.
		why1	0.0343954	0.00942715
benzenic GSL	2-PE	WT	0.479094	0.199367	2.07431e-05	***
		why1	1.03274	0.102264
short-chain aliphatic GSL	3MSOP	WT	0.224343	0.247656	0.808302	n.s.
		why1	0.198326	0.0765214
	3MTP	WT	0.152904	0.122412	0.94331	n.s.
		why1	0.156746	0.050896
	4MSOB	WT	6.61073	5.0833	0.0438445	*
		why1	11.2872	0.53812
	4MTB	WT	35.3573	3.40144	0.00646006	***
		why1	40.3888	2.27667
	5MSOP	WT	0.706568	0.530971	0.316476	n.s.
		why1	0.936191	0.0741795
	5MTP	WT	5.35104	0.860125	0.551134	n.s.
		why1	5.60431	0.688279
long-chain aliphatic GSL	6MSOH	WT	0.555315	0.165228	0.150878	n.s.
		why1	0.444367	0.0826705
	6MTH	WT	3.65837	1.05132	0.00142261	**
		why1	1.86853	0.393916
	7MSOH	WT	2.50883	0.213364	0.000132054	***
		why1	1.78645	0.346238
	7MTH	WT	10.2624	2.52465	0.000428858	***
		why1	5.17288	1.22313
	8MSOO	WT	9.67716	1.12798	0.00856503	**
		why1	8.18351	0.468811
	8MTO	WT	26.7906	6.13987	0.000553928	***
		why1	14.8159	2.88478
embryo-synthesized GSL	3-BZOP	WT	7.51231	0.286926	0.0511843	n.s.
		why1	6.90896	0.602607

### Sheet: Table S5
Table S5. Information of primers used in the study
For quantitative-RT-PCR
Gene name (ID)	Primer name	Primer sequence (5' to 3')	Amplicon size (bp)
Actin2 (AT3G18780)	AtActin2_qF	AACTCTCCCGCTATGTATGTCG	121
	AtActin2_qR	CCTCGTAGATTGGCACAGTG
AtPP2AA2 (AT3G25800)	AtPP2AA2_qF	CCATTAGATCTTGTCTCTCTGCT	150
	AtPP2AA2_qR	GACAAAACCCGTACCGAG
At5g46630	AT5G46630_qF	TTCCAAGTGACAACTGGTCG	109
	AT5G46630_qR	CAATTTCTGCACTTAGCGTGG
AtWHIRLY1 (AT1G14410)	AtWhy1_qF	GAGTTTGCTGTTCTTATCTCTGC	107
	AtWhy1_qR	TTGTTCACACGGCTTGTCTC
AtWHIRLY2 (AT1G71260)	AtWhy2_qF	TTTGCAGTGATGAAGACAGC	113
	AtWhy2_qR	AGATGAGAAACATTCCTCGACG
AtWHIRLY3 (AT2G02740)	AtWhy3_qF	TGTGGCTTTGGAATCTGGTGC	113
	AtWhy3_qR	AGAAGACCTGCTTCCTACTCC
AtMYB28 (AT5G61420)	AtMYB28_qF	AAAAAGCTGGGTTGAAACGGTG	83
	AtMYB28_qR	CTCGCCTCTTTTGATCTCAGGT
AtMYB29 (AT5G07690)	AtMYB29_qF	GAGCAATCGCAATCGGGTTC	91
	AtMYB29_qR	GTGTCTCGTCACTGCTGGTT
AtBCAT4 (AT3G19710)	AtBCAT4_qF	TCCTGAGACCACCTTCACAGC	124
	AtBCAT4_qR	CACACCACCAGTTCCACTAGG
AtMAM1 (AT5G23010)	AtMAM1_qF	TGATTGAGATGGCCGTGAGT	101
	AtMAM1_qR	GAAATCCTTGTCCGACCTGC
AtIPMI1 (AT3G58990)	AtIPMI1_qF	ACACGCTCCAGTTTGTCTCG	106
	AtIPMI1_qR	CGGGAAAATCTCACCTGTAGC
AtIPMI2 (AT2G43100)	AtIPMI2_qF1	GACTCTAACGAAGCCCTAGCC	85
	AtIPMI2_qR1	GGATGATCTGGTCGGTGTCTA
AtBASS5 (AT4G12030)	AtBASS5_qF1	TCTGACTCAAACGAGCTGTATC	155
	AtBASS5_qR1	ACAAAGTACCTTGGCTTGAACC
AtCYP79F1 (AT1G16410)	AtCYP79F1_qF1	TTGCGCGTCAAGATACCACC	87
	AtCYP79F1_qR1	GGTTACGACCTAGTCCAGGG
AtCYP79F2 (AT1G16400)	AtCYP79F2_qF1	CTTTTGTCTGTTGAGCCACGC	108
	AtCYP79F2_qR1	AACGACAAAGCGTCGAAACAC
AtMYB34 (AT5G60890)	AtMYB34_qF1	CTGACCGGGATCATCAGTGG	89
	AtMYB34_qR1	TTGAGCAATGTGGAGGTCGG
AtMYB51 (AT1G18570)	AtMYB51_qF1	CCCTTCACGGCAACAAATGG	148
	AtMYB51_qR1	CCGGAGGTTATGCCCTTGTG
AtCYP83A1 (AT4G13770)	AtCYP83A1_qF1	TACCAAGATCGCCGGTTACG	113
	AtCYP83A1_qR1	CGGGCCTAAACTCATCAGGG
AtSUR1 (AT2G20610)	AtSUR1_qF1	TGCTGCTTACAGTGGTCTCG	109
	AtSUR1_qR1	AGCCACAGTGTTCTCGTCTG
For genotyping
Gene name (ID)	Primer name	Primer sequence (5' to 3')
Cas9	Cas9-F2	CAGCTCGTGCAGACCTACAAC
	Cas9-R2	TGCCTTCTAAGGATAGCGTG
AtWHIRLY1	Why1_F1	AGTCTCTGAGTGTGTAAAGGAAGC
	Why1_R1	TCTTCGTCGTCGGTTTCAAGG

### Sheet: Table S6
Table S6. LC/MS-MS detection parameters of glucosinolates
glucosinolates	chemical name	Q1/Q3 masses (Da)	DP (V)	EP (V)	CEP (V)	CE (V)	CEX (V)	Retention time (min)
3MSOP	3-methylsulfinylpropyl	422.1/96.0	-50	-5.5	-20	-60	0	0.9
3MTP	3-methylthiopropyl	406.0/96.0	-50	-7.5	-28	-64	0	2
4MSOB	4-methylsulfinylbutyl	436.0/96.0	-60	-6	-22	-64	0	0.9
4MTB	4-methylthiobutyl	420.0/96.0	-50	-7.5	-20	-64	0	2.4
5MSOP	5-methylsulfinylpentyl	450.0/96/0	-55	-5.5	-30	-68	0	2.92
5MTP	5-methylthiopentyl	434.0/96.0	-50	-4.5	-22	-58	0	2.7
6MSOH	6-methylsulfinylhexyl	464.0/96.0	-50	-5	-22	-60	0	2.1
6MTH	6-methylthiohexyl	448.0/96.0	-50	-5	-29	-60	0	3.1
7MSOH	7-methylsulfinylheptyl	478.0/96.0	-50	-6.5	-24	-64	0	2.3
7MTH	7-methylthioheptyl	462.0/96.0	-55	-6.5	-22	-66	0	3.5
8MSOO	8-methylsulfinyloctyl	492.0/96.0	-60	-7	-24	-62	0	2.5
8MTO	8-methylthiooctyl	476.0/96.0	-60	-7	-31	-62	0	3.9
I3M	indol-3-ylmethyl	447.0/96.0	-55	-7.5	-22	-58	0	2.5
1MOI3M	1-methoxy-3-indolylmethyl	477.0/96.0	-50	-4.5	-24	-64	0	3.1
4MOI3M	4-methoxy-3-indolylmethyl	477.1/96.0	-45	-6.5	-24	-56	0	2.8
2-PE	2-Phenylethyl glucosinolate	422.0/96.0	-50	-4.5	-28.824	-62	0	5.03
3-BZOP	3-benzoyloxypropyl glucosinolate	480.0/97.0	-55	-6.5	-24	-60	0	5.6
Sinigrin	2-propenyl glucosinolate	358.0/96.0	-40	-6.5	-22	-48	0	0.9
